# A pivotal role for Wnt antagonists in constraining Wnt activity to promote digit joint specification

**DOI:** 10.1101/2025.07.17.665381

**Authors:** Bau-Lin Huang, Sean Davis, Eiki Koyama, Maurizio Pacifici, Susan Mackem

## Abstract

Bmps and Wnts play opposing roles in several contexts during chondrogenesis and joint formation. Using genetic and genomic approaches, we found instead that canonical Wnts can cooperate with Bmps to enhance pSmad1/5 activity and initiate chondrogenic commitment in digit tip progenitors. 5’Hoxd^Δ/Δ^ mutant digits are characterized by elevated Bmp and pSmad1/5 activity and subsequent joint loss. We show that expressing stabilized βcatenin (βcatCA) in interdigit mesenchyme rescues 5’Hoxd^Δ/Δ^ digit joint loss non-autonomously, by inducing secreted Wnt antagonists and normalizing digit tip pSmad1/5 levels. Indeed, genetic removal of *Dkk2* in 5’Hoxd^Δ/Δ^ prevented joint rescue by βcatCA. Furthermore, elevating Wnt activity with Gsk3β antagonists in limb bud culture stabilized pSmad1/5 levels and enhanced Bmp activity. Elevated pSmad1/5, as seen in 5’Hoxd^Δ/Δ^, accelerates chondrogenic commitment, impeding a switch of phalanx forming region (PFR) cells in the digit tip to interzone (joint progenitor) fate. We propose that, before progenitors transit into PFR, Wnt antagonists cooperate with Fgfs to prevent precocious pSmad1/5 accumulation by stabilizing Gsk3β to promote Smad-linker phosphorylation and Smad1/5 degradation. Consequently, Wnt antagonists play a key role in modulating the pace of initial commitment of digit progenitors to chondrogenesis, together with Fgfs, and maintain mesenchymal plasticity to balance digit phalanx and joint formation.
