## Supplemental Table S1. for "A pivotal role for Wnt antagonists in constraining Wnt activity to promote digit joint specification"

### Sheet: Filter 1.5xFC, FDR<0.1
GENEID	SYMBOL	HomVsHet.logFC	HomVsHet.logCPM	HomVsHet.LR	HomVsHet.PValue	HomVsHet.FDR	bCatVsHom.logFC	bCatVsHom.logCPM	bCatVsHom.LR	bCatVsHom.PValue	bCatVsHom.FDR	Del_Het_1	Del_Het_2.1	Del_Het_3	Del_Hom_1	Del_Hom_2.1	Del_Hom_3	Del_Hom_ExLox_1	Del_Hom_ExLox_2_2	Del_Hom_ExLox_3	Max expr
ENSMUSG00000028031	Dkk2	-1.22169	3.97068	12.1972	0.000478604	0.0965746	2.65348	3.97068	54.1349	1.87192e-13	3.98119e-10	11.4296	13.1617	9.32467	5.75704	4.26592	4.64544	49.3063	24.1309	17.9981	49.3063
ENSMUSG00000031738	Irx6	-1.85636	2.04526	12.3958	0.00043029	0.090742	4.55164	2.04526	73.6143	9.49763e-18	3.78742e-14	1.93755	1.56913	1.01733	0.406426	0.50902	0.374024	16.9098	7.2099	6.08145	16.9098
ENSMUSG00000047786	Lix1	1.30727	5.82954	32.5036	1.18974e-08	2.53034e-05	1.53789	5.82954	46.0888	1.13014e-11	1.89756e-08	14.6404	16.4043	16.3748	39.4626	42.0982	38.2155	158.364	92.8606	92.3232	158.364
ENSMUSG00000042988	Notum	1.15343	5.77311	17.3483	3.11179e-05	0.013599	3.54145	5.77311	150.294	1.49482e-34	2.38439e-30	4.71297	6.22242	7.16973	12.5992	14.558	10.535	203.265	120.912	110.8	203.265
ENSMUSG00000041957	Pkp2	1.38936	3.01686	29.3004	6.19823e-08	9.88679e-05	1.49976	3.01686	42.9305	5.67187e-11	8.22472e-08	2.61832	1.78557	1.93776	5.28353	5.44649	6.10907	17.3152	15.6133	15.4703	17.3152
ENSMUSG00000026594	Ralgps2	-0.771892	5.16105	16.3701	5.21018e-05	0.0201292	0.88347	5.16105	21.4811	3.57333e-06	0.00247818	41.7991	38.737	36.4642	24.399	24.7472	32.514	36.7155	49.4185	36.1077	49.4185
ENSMUSG00000028780	Sema3c	-0.788678	5.52234	15.0807	0.000103013	0.0310031	1.00025	5.52234	24.2407	8.50176e-07	0.000695444	59.6544	47.9397	36.9882	26.427	32.9953	33.2627	51.1455	69.7991	54.2283	69.7991
ENSMUSG00000042821	Snai1	0.731053	7.90835	15.1667	9.84257e-05	0.0299045	-0.646908	7.90835	11.9152	0.000556784	0.172452	180.716	209.344	188.351	298.258	358.044	294.731	167.013	224.408	240.537	358.044
ENSMUSG00000053441	Adamts19	-1.00021	4.06606	17.0114	3.71567e-05	0.0151971	0.431259	4.06606	3.18031	0.0745306	1	29.4299	21.9138	17.343	12.7734	10.8421	10.7844	16.0412	17.7324	12.9097	29.4299
ENSMUSG00000031994	Adamts8	-1.95687	2.0166	36.9076	1.23864e-09	4.39056e-06	0.229954	2.0166	0.484424	0.486425	1	10.2114	6.65529	5.91019	2.14825	1.98517	1.74545	1.85313	2.77678	2.24053	10.2114
ENSMUSG00000033717	Adra2a	-1.24925	2.33654	12.7348	0.000358911	0.0810064	0.0186798	2.33654	0.0027968	0.957824	1	8.53571	11.038	4.45686	3.30947	4.07216	2.68051	3.59044	3.4588	3.52084	11.038
ENSMUSG00000013584	Aldh1a2	-0.73574	8.27115	17.0639	3.61425e-05	0.0151971	-0.159764	8.27115	0.81138	0.367713	1	483.027	462.948	346.957	259.648	264.334	259.511	218.148	232.227	252.807	483.027
ENSMUSG00000042607	Asb4	1.01177	4.2235	14.8645	0.000115517	0.0332003	-0.23991	4.2235	0.862916	0.352924	1	9.84489	12.8236	15.4536	16.8957	26.9271	26.8051	20.2107	15.6377	22.8321	26.9271
ENSMUSG00000028121	Bcar3	0.778946	4.16027	16.7535	4.25641e-05	0.0171884	0.0564839	4.16027	0.093071	0.760309	1	9.02797	13.4805	12.2719	18.6187	21.156	21.4336	21.1079	20.4798	22.4768	22.4768
ENSMUSG00000032179	Bmp5	1.27385	3.12185	29.4777	5.6563e-08	9.49722e-05	-0.0625694	3.12185	0.0796103	0.777826	1	3.9365	3.52726	5.37231	9.85437	12.0585	11.2775	11.1049	9.45238	10.9478	12.0585
ENSMUSG00000031654	Cbln1	1.2294	3.63459	19.7824	8.67803e-06	0.00524112	-0.424732	3.63459	2.48035	0.115276	1	5.1319	7.52102	9.0106	17.3021	16.9504	16.8934	15.5779	9.40208	13.3898	17.3021
ENSMUSG00000036533	Cdc42ep3	0.649995	6.21908	14.9656	0.000109488	0.0320449	-0.400578	6.21908	5.74132	0.0165703	1	54.461	63.3605	59.5378	92.4908	89.6384	98.1814	67.0602	63.8416	81.1926	98.1814
ENSMUSG00000063765	Chadl	-1.2222	4.04049	21.5898	3.37649e-06	0.00244811	-0.25408	4.04049	0.928901	0.335149	1	25.1754	31.3317	23.7571	11.7768	13.8314	10.1461	10.0106	10.7268	10.523	31.3317
ENSMUSG00000027966	Col11a1	-1.01158	7.61208	30.3111	3.68015e-08	6.52245e-05	-0.0953959	7.61208	0.274007	0.600656	1	379.604	240.24	261.84	168.318	144.053	129.662	124.218	184.071	127.817	379.604
ENSMUSG00000024330	Col11a2	-1.01251	6.32943	36.942	1.21698e-09	4.39056e-06	-0.445281	6.32943	7.14269	0.00752701	0.882819	144.008	111.733	139.035	70.2536	60.268	57.5374	46.1545	50.7372	43.2103	144.008
ENSMUSG00000045672	Col27a1	-0.646253	7.47635	13.5218	0.000235809	0.0594304	0.0682758	7.47635	0.151903	0.696723	1	275.426	188.262	221.588	163.092	148.564	126.4	165.397	175.051	137.963	275.426
ENSMUSG00000028626	Col9a2	-1.12566	7.84344	37.9977	7.08293e-10	3.76599e-06	-0.390594	7.84344	4.652	0.0310173	1	362.48	373.941	389.2	186.201	176.477	160.332	146.281	127.878	143.501	389.2
ENSMUSG00000037813	D630003M21Rik	-0.708964	4.91625	16.2572	5.52994e-05	0.0207548	-0.099569	4.91625	0.318447	0.572542	1	44.2419	39.1742	39.672	26.4177	23.8923	25.0776	26.7902	23.0114	22.6789	44.2419
ENSMUSG00000045608	Dbx2	-1.75487	2.29414	17.1667	3.42394e-05	0.0147609	0.289152	2.29414	0.467837	0.493984	1	8.11678	11.5791	6.39462	3.30947	3.10502	1.30909	4.86447	2.1922	2.56061	11.5791
ENSMUSG00000028194	Ddah1	-0.982605	2.84399	17.3577	3.09649e-05	0.013599	0.223234	2.84399	0.882458	0.347529	1	10.578	10.6593	8.13862	5.80608	4.93749	5.92205	4.69074	6.89323	6.08145	10.6593
ENSMUSG00000023391	Dlx2	1.56374	2.60941	26.7433	2.32354e-07	0.000264734	-0.722263	2.60941	6.14507	0.0131779	1	2.98488	4.0581	2.76131	8.94136	11.1476	7.60514	6.25435	4.31133	6.2415	11.1476
ENSMUSG00000029755	Dlx5	0.996454	5.18762	12.2732	0.000459518	0.0939714	-0.413309	5.18762	2.15768	0.141859	1	17.8569	30.5711	24.2705	37.9717	56.7554	49.3712	45.4596	25.673	39.476	56.7554
ENSMUSG00000044447	Dock5	0.889196	4.31405	13.0426	0.000304479	0.0709015	-0.0447642	4.31405	0.0343318	0.853003	1	15.5231	10.1282	12.4051	27.8343	22.5802	20.6635	19.6734	29.1233	20.031	29.1233
ENSMUSG00000025478	Dpysl4	-0.884755	3.65779	19.1271	1.22295e-05	0.00672665	-0.000106385	3.65779	2.60596e-07	0.999593	1	18.8549	18.0721	18.215	9.69614	10.5876	8.62044	9.09308	9.76744	9.81674	18.8549
ENSMUSG00000022053	Ebf2	-1.8568	3.92043	28.1322	1.13303e-07	0.000157156	-0.152191	3.92043	0.195356	0.658496	1	38.8558	26.026	23.786	11.3799	5.95555	7.71621	6.60177	10.274	4.80114	38.8558
ENSMUSG00000010476	Ebf3	-0.69249	7.77382	12.3869	0.000432349	0.090742	-0.104837	7.77382	0.286082	0.592742	1	349.497	281.972	264.314	205.423	160.648	192.251	147.73	204.994	161.959	349.497
ENSMUSG00000020467	Efemp1	-1.09433	3.70223	15.2854	9.24278e-05	0.0294888	-0.137938	3.70223	0.241129	0.623392	1	18.3806	22.2384	18.5056	11.3799	8.50062	10.4727	10.4818	8.23292	8.21529	22.2384
ENSMUSG00000029675	Eln	-0.864383	3.87878	19.7127	8.99991e-06	0.00524112	-0.214398	3.87878	1.17964	0.277429	1	24.2434	20.3361	21.0687	12.8085	11.2663	10.9308	10.8341	11.139	8.92968	24.2434
ENSMUSG00000045394	Epcam	-1.16635	2.17588	12.0522	0.000517313	0.10134	-0.502603	2.17588	2.11443	0.145916	1	6.17923	11.0921	5.3773	3.59977	3.41043	3.05453	2.02686	2.24091	2.98738	11.0921
ENSMUSG00000052504	Epha3	0.883578	6.16338	16.4684	4.94678e-05	0.0197265	0.455623	6.16338	4.47995	0.0342948	1	39.7984	34.0881	46.0219	71.2987	63.6784	89.6412	94.0464	122.544	82.793	122.544
ENSMUSG00000018166	Erbb3	-0.87373	3.38193	14.2138	0.000163168	0.0444904	-0.547145	3.38193	5.3272	0.0209951	1	18.2759	13.2565	16.8101	10.3348	8.95874	7.1688	5.61731	6.21122	6.40152	18.2759
ENSMUSG00000005503	Evx1	1.41426	4.60526	31.0723	2.48592e-08	4.95661e-05	-0.0188402	4.60526	0.00587622	0.938897	1	8.16915	12.7695	13.6128	26.8241	34.6133	29.7349	36.4835	24.2116	31.9009	36.4835
ENSMUSG00000044674	Fzd1	0.811446	7.34048	23.3826	1.32775e-06	0.00114481	0.432146	7.34048	6.74748	0.00938802	0.955982	88.761	102.156	90.4451	162.628	177.546	152.976	249.362	222.946	210.823	249.362
ENSMUSG00000030498	Gas2	-0.611561	6.89316	13.5278	0.000235059	0.0594304	-0.177011	6.89316	1.13572	0.286559	1	166.598	176.216	137.427	111.252	96.5482	109.734	97.0137	87.023	87.2109	176.216
ENSMUSG00000051279	Gdf6	-1.5905	3.49495	23.7912	1.07372e-06	0.000978684	-0.107052	3.49495	0.108337	0.742045	1	25.1358	19.7494	16.2288	8.70912	6.15914	5.54803	9.55521	4.53054	5.17456	25.1358
ENSMUSG00000035314	Gdpd5	-0.692903	3.58222	12.1866	0.000481329	0.0965746	-0.0134418	3.58222	0.00451508	0.946427	1	15.867	16.6653	15.0661	9.05748	9.92588	10.2857	9.38148	10.7905	9.86901	16.6653
ENSMUSG00000050953	Gja1	0.608417	7.90843	13.5009	0.000238452	0.0594304	-0.14326	7.90843	0.755415	0.384767	1	174.275	187.755	188.835	279.911	279.961	291.303	291.289	222.532	245.712	291.303
ENSMUSG00000039579	Grin3a	-1.45297	2.46065	15.0289	0.000105877	0.0315671	0.263227	2.46065	0.493614	0.48232	1	13.4582	8.92782	5.08663	3.71589	3.51224	2.36882	3.30089	4.72539	3.52084	13.4582
ENSMUSG00000039934	Gsap	0.808313	3.38616	12.7262	0.00036057	0.0810064	0.00799513	3.38616	0.00132332	0.970981	1	6.93312	6.39298	7.36827	12.4944	11.4676	11.7952	12.634	13.7724	10.2767	13.7724
ENSMUSG00000021613	Hapln1	-2.17235	4.59799	50.7473	1.05056e-12	1.11717e-08	-0.280089	4.59799	0.881249	0.34786	1	68.6523	55.3525	31.1496	14.7474	11.0457	8.78957	10.2501	8.62264	8.64205	68.6523
ENSMUSG00000040289	Hey1	0.879465	6.47226	15.9434	6.52663e-05	0.0236605	-0.467495	6.47226	4.56768	0.0325807	1	45.9253	77.2662	70.5347	101.2	146.7	105.101	80.6689	61.7225	109.306	146.7
ENSMUSG00000064325	Hhip	-1.23873	3.57301	17.3806	3.05937e-05	0.013599	-0.0242826	3.57301	0.00667138	0.934902	1	24.5598	18.8837	12.983	9.7542	8.19522	7.10646	9.20777	9.32902	6.24148	24.5598
ENSMUSG00000043099	Hic1	-0.944985	3.83676	14.3154	0.000154592	0.0425154	-0.476164	3.83676	3.57458	0.0586703	1	20.6847	26.0259	21.1701	13.7023	10.4858	9.78698	7.64417	11.034	7.2017	26.0259
ENSMUSG00000018102	Hist1h2bc	-0.941934	3.29916	15.8662	6.79835e-05	0.0243687	0.174102	3.29916	0.534352	0.464783	1	11.8134	16.1854	13.4911	6.89054	7.58785	6.94682	8.79276	6.85215	9.23569	16.1854
ENSMUSG00000038203	Hoxa13	0.685248	7.64336	18.6136	1.60077e-05	0.00842685	-0.299657	7.64336	3.59559	0.0579329	1	154.689	147.769	156.329	251.519	238.425	245.609	218.727	185.166	200.421	251.519
ENSMUSG00000001823	Hoxd12	-11.2574	5.64828	871.735	1.36867e-191	4.36632e-187	-3.38702	5.64828	5.36014	0.0206022	1	159.717	146.957	143.734	0	0	0.187012	0	0	0	159.717
ENSMUSG00000001819	Hoxd13	-10.8956	7.70964	678.615	1.33677e-149	2.13229e-145	-1.53808	7.70964	5.99776	0.0143241	1	600.014	674.998	606.714	0.174182	0.050902	0.810386	0.115821	0	0.320076	674.998
ENSMUSG00000026185	Igfbp5	-1.1544	5.13464	20.0932	7.37592e-06	0.00461386	0.158362	5.13464	0.384594	0.535155	1	68.9141	47.2904	42.001	29.1465	23.4658	21.3194	29.6501	34.2713	19.1512	68.9141
ENSMUSG00000060969	Irx1	-0.956275	6.04522	34.3611	4.57782e-09	1.21701e-05	-0.467354	6.04522	8.1711	0.00425631	0.652812	98.9724	115.358	98.1478	53.8224	52.7853	53.6102	37.9892	41.7492	41.1298	115.358
ENSMUSG00000001504	Irx2	-0.989255	4.01265	15.5471	8.04755e-05	0.0270245	-0.415785	4.01265	2.69709	0.100532	1	24.2456	27.3246	23.9798	13.0637	13.4381	11.6571	11.2925	8.03805	11.5228	27.3246
ENSMUSG00000032243	Itga11	0.876157	5.47466	18.1631	2.02765e-05	0.0101072	-0.316827	5.47466	2.43176	0.118899	1	35.4246	23.7607	32.8456	58.4864	59.3639	50.9085	42.5105	56.1723	39.7737	59.3639
ENSMUSG00000026768	Itga8	0.819823	5.13871	18.5132	1.68733e-05	0.00868211	-0.00248872	5.13871	0.000176358	0.989404	1	23.9314	21.048	24.8034	43.1972	37.5656	37.4648	39.2053	46.304	42.5701	46.304
ENSMUSG00000026494	Kif26b	0.813232	7.99933	14.6944	0.000126419	0.0360092	0.150401	7.99933	0.510271	0.475021	1	168.672	127.1	192.081	289.433	277.619	274.472	281.907	397.226	293.297	397.226
ENSMUSG00000032036	Kirrel3	-0.908457	4.14058	19.3387	1.09464e-05	0.00612652	0.108811	4.14058	0.275875	0.599417	1	28.5396	25.6472	22.7203	13.7604	11.962	13.0285	12.1612	16.0761	13.9233	28.5396
ENSMUSG00000032698	Lmo2	1.12203	3.8824	24.5422	7.26997e-07	0.000688563	0.547495	3.8824	6.35873	0.0116805	1	5.07954	6.87173	8.71994	13.8185	16.6959	16.2701	25.0752	18.8529	20.4315	25.0752
ENSMUSG00000033060	Lmo7	0.892123	5.1111	14.4847	0.000141299	0.0398914	0.192063	5.1111	0.69239	0.405353	1	24.4551	16.0701	24.1252	36.1719	42.096	37.9011	38.1629	47.9847	43.0503	47.9847
ENSMUSG00000016995	Matn4	-0.713588	7.05691	15.5603	7.99171e-05	0.0270245	-0.416096	7.05691	5.29708	0.0213612	1	171.395	217.026	185.152	117.921	118.245	112.955	92.3093	87.6382	94.9557	217.026
ENSMUSG00000089661	Mia	-1.43117	2.6999	18.6011	1.6113e-05	0.00842685	-0.762459	2.6999	4.99246	0.0254579	1	10.3405	17.7772	8.03112	4.47331	4.20422	4.67534	3.24823	2.13806	2.98738	17.7772
ENSMUSG00000020000	Moxd1	-1.9249	2.54614	25.1079	5.4211e-07	0.000557884	0.0350776	2.54614	0.00835813	0.927157	1	13.5629	12.6072	7.55728	4.2965	2.13788	2.4935	3.87999	3.48316	1.76042	13.5629
ENSMUSG00000037169	Mycn	0.949893	6.94254	23.3003	1.38581e-06	0.00116343	0.148447	6.94254	0.58274	0.44524	1	58.6503	76.617	82.0158	128.198	162.275	127.792	156.358	139.204	175.028	175.028
ENSMUSG00000069171	Nr2f1	-1.02111	2.79519	13.3719	0.000255424	0.0625919	-0.671359	2.79519	5.47369	0.0193049	1	10.0266	12.0392	12.2469	4.02352	5.8685	5.46975	4.47165	2.87776	4.74751	12.2469
ENSMUSG00000030551	Nr2f2	-0.914791	6.49239	22.9469	1.6654e-06	0.0013623	-0.300422	6.49239	2.48869	0.114667	1	140.77	157.563	114.087	76.0013	73.1475	73.1854	68.0474	44.3227	62.5214	157.563
ENSMUSG00000059974	Ntm	-1.19043	2.58283	13.3602	0.000257023	0.0625919	0.0569644	2.58283	0.0301817	0.862079	1	7.42274	10.0625	11.0961	3.08286	3.69499	5.2605	3.55273	3.62368	5.33091	11.0961
ENSMUSG00000048387	Osr1	-2.51503	3.10483	43.3544	4.56706e-11	3.64246e-07	-0.372061	3.10483	0.957823	0.327736	1	23.7201	22.2993	12.4064	4.87819	2.64845	2.68058	3.93819	2.16784	2.0274	23.7201
ENSMUSG00000024899	Papss2	-0.795897	6.87765	19.7154	8.98746e-06	0.00524112	-0.355477	6.87765	3.94727	0.0469474	1	195.808	176.806	148.312	114.022	98.224	89.8456	78.8855	83.6778	71.9579	195.808
ENSMUSG00000028019	Pdgfc	0.636208	7.20589	15.7487	7.23376e-05	0.0256413	0.196988	7.20589	1.53061	0.216021	1	96.1449	97.7191	110.841	149.216	166.093	162.452	180.97	174.992	189.381	189.381
ENSMUSG00000031636	Pdlim3	-1.72296	3.00189	38.1569	6.52782e-10	3.76599e-06	-0.414954	3.00189	2.1108	0.146263	1	15.9717	20.02	10.5608	4.64486	4.22486	5.23634	3.47462	3.6293	3.62753	20.02
ENSMUSG00000045658	Pid1	-0.810737	4.12341	13.1945	0.000280769	0.0673466	-0.113447	4.12341	0.255807	0.613015	1	27.5608	26.5327	20.4082	16.6141	12.8897	13.3595	15.1967	12.9019	10.6189	27.5608
ENSMUSG00000033491	Prss35	-1.05757	4.06077	15.2517	9.40911e-05	0.0294888	0.0852833	4.06077	0.0995241	0.752402	1	30.7456	23.9449	20.17	14.6084	11.365	10.3094	16.7681	12.3102	9.1705	30.7456
ENSMUSG00000017491	Rarb	-0.881327	5.29321	20.1984	6.98106e-06	0.0044542	0.177343	5.29321	0.82266	0.364404	1	64.463	55.2443	43.309	31.3528	26.6217	30.9193	31.2137	36.6097	32.2743	64.463
ENSMUSG00000029333	Rasgef1b	0.844705	6.60691	22.3799	2.23703e-06	0.00166881	-0.368453	6.60691	4.32863	0.0374764	1	66.61	62.7653	78.2373	117.805	132.243	129.849	81.1324	93.1928	114.64	132.243
ENSMUSG00000052516	Robo2	0.716101	7.79637	19.6978	9.07047e-06	0.00524112	0.321836	7.79637	4.03441	0.0445812	1	145.893	107.729	146.447	247.919	213.89	243.552	278.086	362.76	253.287	362.76
ENSMUSG00000070691	Runx3	0.81993	4.0213	15.1731	9.80892e-05	0.0299045	0.0674633	4.0213	0.107073	0.743501	1	12.7847	11.5596	9.46685	22.2833	18.6306	17.1437	19.2974	17.3396	16.8247	22.2833
ENSMUSG00000002565	Scin	-0.905973	3.22555	17.4231	2.99161e-05	0.013599	-0.4009	3.22555	3.24405	0.0716833	1	14.6722	12.3129	16.004	7.36786	8.38106	7.24461	5.98515	6.10704	5.289	16.004
ENSMUSG00000026249	Serpine2	-0.851581	7.05378	23.4076	1.31062e-06	0.00114481	-0.270105	7.05378	2.37079	0.123624	1	194.977	240.324	158	117.224	114.752	103.178	90.8222	80.1145	95.6406	240.324
ENSMUSG00000016262	Sertad4	0.619642	6.89278	14.3557	0.000151325	0.0419788	-0.368168	6.89278	5.1101	0.0237869	1	96.3019	96.0418	92.964	156.88	151.484	137.579	97.6369	116.308	123.496	156.88
ENSMUSG00000042195	Slc35f2	0.823406	3.13378	12.4317	0.000422113	0.090742	0.0119647	3.13378	0.00279917	0.957806	1	5.6032	6.00599	5.47418	9.81227	9.31506	11.1584	11.1767	8.30599	11.416	11.416
ENSMUSG00000068859	Sp9	1.75651	4.0549	34.6837	3.87873e-09	1.1249e-05	-0.274626	4.0549	0.922643	0.336782	1	4.75758	8.22491	7.89653	23.0644	27.387	19.9111	28.6015	12.3429	16.8351	28.6015
ENSMUSG00000032502	Stac	-1.03413	3.21773	20.313	6.57508e-06	0.00428078	-0.265439	3.21773	1.27899	0.258087	1	15.7099	15.1503	13.3706	7.2576	8.29704	5.6727	5.50148	5.72407	6.24148	15.7099
ENSMUSG00000086596	Susd5	-0.808946	3.43296	12.6783	0.000369914	0.0819514	-0.47072	3.43296	4.12665	0.0422128	1	19.5326	15.1502	13.855	10.1026	9.67137	7.91685	7.41253	6.82016	5.97475	19.5326
ENSMUSG00000032419	Tbx18	0.792689	7.63812	19.6707	9.20014e-06	0.00524112	-0.00354504	7.63812	0.000399853	0.984046	1	139.733	111.935	146.95	241.482	222.462	238.502	217.974	259.797	213.064	259.797
ENSMUSG00000048078	Tenm4	0.816249	7.25551	12.4956	0.000407913	0.0885254	0.22585	7.25551	0.972462	0.324067	1	101.824	74.6691	95.9193	193.11	149.85	162.145	156.676	284.229	155.504	284.229
ENSMUSG00000021359	Tfap2a	-1.29212	4.62268	32.7518	1.04707e-08	2.38597e-05	-0.182129	4.62268	0.650921	0.419783	1	45.2809	41.2754	37.515	18.7179	19.1146	13.6518	15.7318	11.7835	17.9111	45.2809
ENSMUSG00000034771	Tle2	-1.22604	5.73228	24.8082	6.33267e-07	0.000631328	-0.166425	5.73228	0.466616	0.494548	1	88.98	71.2062	73.199	44.8673	40.264	39.4618	43.4328	39.5589	36.6499	88.98
ENSMUSG00000054871	Tmem158	-1.40476	3.33089	17.0527	3.63568e-05	0.0151971	-0.520753	3.33089	2.31142	0.128427	1	12.7774	27.1622	14.5332	6.21251	7.17718	7.04412	5.09611	3.77545	6.13479	27.1622
ENSMUSG00000019820	Utrn	-1.10136	6.20314	16.1524	5.84456e-05	0.0214314	0.382151	6.20314	1.98079	0.159307	1	143.798	92.2001	82.1128	59.9187	50.4947	38.9609	57.505	85.9097	51.1055	143.798
ENSMUSG00000021614	Vcan	-0.843283	9.25498	18.1323	2.06079e-05	0.0101144	0.0720726	9.25498	0.134206	0.71411	1	1187.04	667.799	720.992	583.569	426.1	393.037	462.125	676.025	381.104	1187.04
ENSMUSG00000031930	Wwp2	-0.697629	8.95755	15.4688	8.38777e-05	0.0278736	-0.479793	8.95755	7.34178	0.00673703	0.843699	692.754	810.43	661.601	478.131	461.274	394.845	361.245	293.803	319.596	810.43
ENSMUSG00000061524	Zic2	1.02543	5.62598	15.2471	9.43225e-05	0.0294888	-0.0958543	5.62598	0.137073	0.711208	1	22.4128	24.6192	39.3366	49.1775	67.547	64.0207	63.4118	44.5015	68.7094	68.7094
ENSMUSG00000041703	Zic5	1.16359	3.72221	20.6979	5.37742e-06	0.00357397	0.110981	3.72221	0.204264	0.651301	1	4.49827	5.89799	7.89659	12.9476	16.6961	17.9534	18.0195	12.4942	21.6587	21.6587
ENSMUSG00000058446	Znrf2	0.746891	4.40345	14.152	0.000168618	0.0455867	-0.0482396	4.40345	0.060661	0.805454	1	17.0362	16.8276	15.3593	24.9081	22.7362	23.8752	18.7051	23.9539	26.1756	26.1756
ENSMUSG00000033960	9430020K01Rik	0.316758	4.37303	1.64995	0.198966	1	0.916973	4.37303	14.0616	0.000176915	0.0732979	16.9667	10.8757	12.2564	15.9667	18.0702	16.3324	26.6388	40.7748	27.2065	40.7748
ENSMUSG00000071847	Apcdd1	0.537144	6.9075	6.31293	0.011986	0.716064	2.62685	6.9075	138.529	5.58379e-32	5.9378e-28	32.6242	30.1382	29.9869	41.2232	55.9922	37.1531	338.486	289.735	223.52	338.486
ENSMUSG00000000142	Axin2	0.441699	7.85797	5.65988	0.0173573	0.857632	1.404	7.85797	55.7416	8.26526e-14	1.88342e-10	121.438	85.9777	116.605	167.389	178.004	136.706	423.151	506.934	350.27	506.934
ENSMUSG00000048482	Bdnf	0.0831549	3.37274	0.12263	0.7262	1	1.32108	3.37274	32.3935	1.2591e-08	1.43456e-05	5.07954	7.46691	7.21819	6.38669	7.48258	7.0441	19.1102	15.2708	17.0707	19.1102
ENSMUSG00000039385	Cdh6	0.415404	3.05138	1.47389	0.224733	1	1.80464	3.05138	28.7457	8.25323e-08	7.97863e-05	4.6606	2.54308	3.10042	4.93517	4.78478	4.05193	12.914	24.2359	11.4694	24.2359
ENSMUSG00000023067	Cdkn1a	0.255678	4.01349	1.04848	0.305857	1	0.938252	4.01349	14.4379	0.000144854	0.0620814	9.74014	10.7134	10.5608	14.1088	14.0998	10.0363	32.951	20.2656	21.9252	32.951
ENSMUSG00000001435	Col18a1	-0.298487	5.88163	2.39547	0.121687	1	0.760911	5.88163	15.5397	8.07891e-05	0.0373527	57.5032	41.6095	64.8206	46.1012	45.6607	40.2712	79.4541	81.7338	72.3403	81.7338
ENSMUSG00000024008	Cpne5	0.440595	3.79282	2.92183	0.087389	1	0.926512	3.79282	13.3898	0.000253001	0.0917185	9.1963	7.05587	8.74979	10.2827	10.9834	11.6812	25.5429	24.964	15.0341	25.5429
ENSMUSG00000052117	D630039A03Rik	0.652728	1.46222	0.55482	0.456355	1	5.45097	1.46222	59.4777	1.23685e-14	3.39926e-11	0.0523663	0.054108	0.193776	0.0580608	0.407216	0	11.8716	6.47916	4.26768	11.8716
ENSMUSG00000040260	Daam2	0.229785	7.00223	1.01986	0.312553	1	0.921389	7.00223	16.23	5.60977e-05	0.0263181	104.837	63.6851	90.7358	118.096	103.585	83.4698	220.233	213.276	154.65	220.233
ENSMUSG00000059898	Dsc3	-0.328776	2.5717	0.541999	0.461606	1	2.13028	2.5717	22.2801	2.35636e-06	0.0017482	5.6032	1.89378	2.42221	3.89007	1.83247	2.24415	14.0143	12.5686	7.62848	14.0143
ENSMUSG00000003227	Edar	1.03462	2.33944	10.9109	0.000955989	0.154492	1.2441	2.33944	18.5582	1.64796e-05	0.00938806	2.14702	1.56913	1.84088	3.54171	3.35953	4.55063	9.90267	10.7661	6.50821	10.7661
ENSMUSG00000031616	Ednra	0.572794	5.27905	8.39424	0.00376412	0.393436	1.33862	5.27905	46.5023	9.15104e-12	1.62187e-08	16.3383	19.6412	19.5714	30.2497	25.8582	27.2414	74.7043	78.9434	55.5332	78.9434
ENSMUSG00000022425	Enpp2	-0.909418	4.31877	6.52936	0.0106108	0.668407	1.82598	4.31877	25.4817	4.46605e-07	0.000419047	22.5175	19.3166	10.803	12.8314	7.43169	7.66751	40.6531	37.7301	19.3113	40.6531
ENSMUSG00000015766	Eps8	-0.0514709	4.22753	0.0412862	0.838987	1	1.03151	4.22753	16.7411	4.28439e-05	0.0210278	15.2523	10.5523	13.6135	16.2024	13.5409	14.3999	32.3165	29.129	22.4634	32.3165
ENSMUSG00000025089	Gfra1	0.702722	2.8729	4.11537	0.0424952	1	1.89395	2.8729	31.7292	1.7724e-08	1.94977e-05	2.19939	2.16432	3.58486	3.71589	2.90141	3.98959	17.6048	17.0017	11.256	17.6048
ENSMUSG00000074934	Grem1	0.25695	4.12475	0.580946	0.445942	1	1.24169	4.12475	13.4923	0.00023955	0.0878404	8.26325	8.03277	14.5925	7.47916	16.7132	13.3561	34.9065	21.6032	31.0773	34.9065
ENSMUSG00000006205	Htra1	0.782552	2.90041	3.87258	0.049081	1	2.84185	2.90041	58.017	2.59868e-14	6.37716e-11	0.680763	1.94789	1.25954	1.68376	1.88337	1.55843	26.1755	14.9313	15.7904	26.1755
ENSMUSG00000020053	Igf1	-0.638108	2.89898	3.02026	0.0822301	1	1.52409	2.89898	17.1287	3.49307e-05	0.0179736	8.96114	8.00912	3.51756	4.76157	3.25776	2.18183	16.2735	11.4244	7.61187	16.2735
ENSMUSG00000031737	Irx5	-0.404591	4.66674	2.28001	0.131051	1	1.97813	4.66674	52.5611	4.17069e-13	8.31583e-10	12.8298	18.4508	15.6959	12.0766	13.4381	9.91164	65.8441	42.0902	37.0755	65.8441
ENSMUSG00000074766	Ism1	-0.082473	4.85849	0.123045	0.725755	1	1.41903	4.85849	36.0319	1.94117e-09	2.38182e-06	19.1661	21.7514	16.7617	18.115	20.2081	16.2077	65.091	42.6017	40.1162	65.091
ENSMUSG00000019966	Kitl	-0.803667	4.12473	8.99212	0.00271146	0.315114	2.09512	4.12473	59.4124	1.27864e-14	3.39926e-11	18.433	11.9579	9.10747	8.76719	7.38076	6.85711	30.4029	30.9343	31.8476	31.8476
ENSMUSG00000020627	Klhl29	0.355547	5.20297	3.30178	0.069205	1	0.68599	5.20297	12.496	0.00040782	0.141416	25.45	22.8336	27.274	31.527	31.1011	34.1609	44.4752	65.8146	47.5846	65.8146
ENSMUSG00000056947	Mab21l1	-0.0384246	3.20611	0.0149859	0.902569	1	1.97311	3.20611	39.8837	2.69547e-10	3.73873e-07	3.42451	4.66745	5.93421	3.72014	5.11188	4.89273	24.5482	13.376	16.3357	24.5482
ENSMUSG00000020061	Mybpc1	-1.0021	2.94605	4.26351	0.0389393	1	5.03957	2.94605	108.502	2.08609e-25	1.66376e-21	0.942594	0.54108	1.45333	0.580608	0.559922	1.05974	22.3534	25.6	14.19	25.6
ENSMUSG00000031661	Nkd1	0.260796	6.89963	1.74815	0.18611	1	1.74122	6.89963	74.8484	5.0829e-18	2.31649e-14	55.8261	51.2084	63.8227	66.3147	74.2787	64.8134	287.677	222.54	186.808	287.677
ENSMUSG00000026335	Pam	-0.227312	7.10231	1.67694	0.195332	1	0.822012	7.10231	21.7584	3.09238e-06	0.00219229	119.693	109.229	135.54	110.665	100.724	111.303	206.317	160.532	181.709	206.317
ENSMUSG00000027188	Pamr1	-0.685448	4.47862	8.36467	0.00382587	0.394993	-0.924301	4.47862	14.7537	0.000122509	0.055046	41.4218	36.7394	28.146	24.3856	17.6121	16.5818	11.1767	13.3968	10.4558	41.4218
ENSMUSG00000049100	Pcdh10	-0.533835	4.49393	3.59613	0.0579142	1	1.06051	4.49393	14.0979	0.000173539	0.0728454	24.9277	19.8143	18.7963	15.7926	17.3576	13.5983	34.458	33.9329	22.9388	34.458
ENSMUSG00000038151	Prdm1	0.412956	3.0415	1.14416	0.284776	1	3.34608	3.0415	78.7341	7.10566e-19	3.77808e-15	1.62336	1.62543	1.16266	1.27734	3.41043	1.93246	22.5013	22.685	16.1105	22.685
ENSMUSG00000030465	Psd3	0.21363	6.63655	0.59637	0.439966	1	1.13849	6.63655	16.6387	4.52193e-05	0.0218574	68.6317	42.376	60.3457	83.4708	68.0378	75.005	130.281	241.613	124.027	241.613
ENSMUSG00000025140	Pycr1	0.201506	4.85181	0.869921	0.350977	1	1.77612	4.85181	67.462	2.14782e-16	7.61331e-13	13.4548	13.1198	14.1849	16.5443	16.7808	15.2884	68.6414	57.6719	42.8405	68.6414
ENSMUSG00000043639	Rbm20	-1.20979	1.81701	6.26827	0.0122919	0.720005	3.37117	1.81701	49.1219	2.40535e-12	4.51386e-09	2.04229	1.89378	1.35643	0.928971	0.661724	0.498699	11.64	7.47782	3.84091	11.64
ENSMUSG00000030222	Rerg	0.206083	3.40298	0.683705	0.408314	1	2.16234	3.40298	81.298	1.94126e-19	1.2386e-15	4.34641	4.38275	3.77864	4.18037	5.54831	5.36101	24.0328	23.7731	18.2977	24.0328
ENSMUSG00000075334	Rprm	0.0113592	5.19401	0.000921193	0.975787	1	1.44351	5.19401	14.4237	0.00014595	0.0620814	21.6273	28.8937	17.8759	29.611	23.6694	15.709	105.802	39.3377	46.1443	105.802
ENSMUSG00000060961	Slc4a4	-0.237597	3.79983	0.663439	0.415349	1	1.76747	3.79983	37.2699	1.02859e-09	1.31256e-06	8.74774	5.20278	6.93006	7.79181	7.62385	8.48974	24.2465	38.4794	16.0057	38.4794
ENSMUSG00000045871	Slitrk6	-0.0567442	3.58168	0.037747	0.845952	1	1.63979	3.58168	31.5884	1.90569e-08	2.02651e-05	8.53571	6.81761	6.34618	7.78015	8.34792	4.92465	28.6656	17.8542	17.3908	28.6656
ENSMUSG00000053113	Socs3	-0.0383317	7.02834	0.0435396	0.834713	1	-0.688924	7.02834	13.8968	0.000193131	0.0751375	130.235	181.587	144.121	163.615	134.076	143.251	88.6606	84.1559	104.505	181.587
ENSMUSG00000075304	Sp5	-0.0786329	3.40376	0.0159981	0.899349	1	6.98923	3.40376	254.365	2.90289e-57	9.2608e-53	0.0523663	0.324648	0.339109	0.0580608	0.407216	0.187012	37.7576	29.0588	25.3394	37.7576
ENSMUSG00000028369	Svep1	0.154034	4.09725	0.282232	0.595242	1	1.60756	4.09725	30.6954	3.01872e-08	3.10656e-05	10.1691	7.19125	8.92802	9.40882	8.26736	10.9221	31.3871	45.1231	20.8972	45.1231
ENSMUSG00000018604	Tbx3	0.500541	4.72806	4.6587	0.0308966	1	1.04384	4.72806	20.6424	5.53551e-06	0.00360395	14.6626	12.7695	15.9866	20.2052	23.4149	18.8259	56.2889	34.4906	40.9164	56.2889
ENSMUSG00000009628	Tex15	-0.0492165	3.45987	0.03365	0.854453	1	1.16919	3.45987	19.6047	9.52337e-06	0.00584259	8.58808	4.43686	7.94483	7.08342	8.34794	7.29347	20.5582	21.5566	11.8428	21.5566
ENSMUSG00000040152	Thbs1	-0.971457	6.98097	11.8012	0.000591938	0.112405	1.05965	6.98097	13.9993	0.000182874	0.0747956	178.831	137.975	128.677	85.5816	87.0931	54.3582	210.504	142.566	110.32	210.504
ENSMUSG00000034324	Tmem132c	0.401368	6.71688	4.77205	0.0289253	1	0.6999	6.71688	14.5479	0.000136638	0.0597128	71.6164	59.548	78.7728	103.842	88.6976	87.0658	175.582	151.944	128.6	175.582
ENSMUSG00000060548	Tnfrsf19	0.50777	5.2367	6.08648	0.013622	0.75841	0.996651	5.2367	23.7896	1.07462e-06	0.000857063	20.58	19.3707	24.2705	29.7271	30.4903	30.857	75.5151	59.6277	47.798	75.5151
ENSMUSG00000043496	Tril	-0.234711	6.57965	0.825866	0.363471	1	1.42914	6.57965	29.6571	5.15628e-08	5.14049e-05	77.1362	69.314	59.1997	69.673	60.0139	44.8833	223.014	141.059	115.451	223.014
ENSMUSG00000007805	Twist2	-0.247289	5.54552	0.631762	0.42671	1	1.58592	5.54552	25.054	5.57458e-07	0.000494001	25.0835	46.3706	22.7687	26.4177	30.2867	23.0648	112.23	64.621	68.496	112.23
ENSMUSG00000026872	Zeb2	0.0431967	4.6843	0.0390962	0.843258	1	1.46813	4.6843	45.5088	1.51952e-11	2.42378e-08	15.6204	13.1866	13.2959	16.0264	17.028	18.4253	37.7985	61.0459	37.3459	61.0459
ENSMUSG00000041961	Znrf3	0.399439	5.58993	4.25268	0.0391884	1	0.806373	5.58993	17.5134	2.85286e-05	0.0151686	32.4068	26.9151	35.1379	38.718	43.8646	41.8092	61.0631	84.5648	67.7295	84.5648
